# Genomic variation across a clinical *Cryptococcus* population linked to disease outcome

**DOI:** 10.1101/2021.11.22.469645

**Authors:** Poppy Sephton-Clark, Jennifer L. Tenor, Dena L. Toffaletti, Nancy Meyers, Charles Giamberardino, Síle F. Molloy, Julia R. Palmucci, Adrienne Chan, Tarsizio Chikaonda, Robert Heyderman, Mina Hosseinipour, Newton Kalata, Cecilia Kanyama, Christopher Kukacha, Duncan Lupiya, Henry C. Mwandumba, Thomas Harrison, Tihana Bicanic, John R. Perfect, Christina A. Cuomo

**Affiliations:** Infectious Disease and Microbiome Program, Broad Institute of MIT and Harvard, Cambridge MA 02142 USA; Division of Infectious Diseases, Department of Medicine, Duke University School of Medicine, Durham, NC 27710, USA; Centre for Global Health, Institute of Infection and Immunity, St George’s University of London, London, United Kingdom; Clinical Academic Group in Infection, St George’s University Hospital, London, United Kingdom; Sunnybrook Health Sciences Centre, Toronto, Canada; Division of Infection and Immunity, UCL, London, United Kingdom; UNC Project Malawi, University of North Carolina, USA; Malawi-Liverpool-Wellcome Trust Clinical Research Programme, Blantyre, Malawi; Tisungane Clinic, Zomba Central Hospital, Zomba, Malawi

## Abstract

*Cryptococcus neoformans* is the causative agent of cryptococcosis, a disease with poor patient outcomes, accounting for approximately 180,000 deaths each year. Patient outcomes may be impacted by the underlying genetics of the infecting isolate; however, our current understanding of how genetic diversity contributes to clinical outcomes is limited. Here, we leverage clinical, in vitro growth and genomic data for 284 *C. neoformans* isolates to identify clinically relevant pathogen variants within a population of clinical isolates from patients with HIV-associated cryptococcosis in Malawi. Through a genome-wide association study (GWAS) approach, we identify variants associated with fungal burden and growth rate. We also find both small and large-scale variation, including aneuploidy, associated with alternate growth phenotypes, which may impact the course of infection. Genes impacted by these variants are involved in transcriptional regulation, signal transduction, glycosylation, sugar transport, and glycolysis. We show that growth within the CNS is reliant upon glycolysis in an animal model, and likely impacts patient mortality, as CNS yeast burden likely modulates patient outcome. Additionally, we find genes with roles in sugar transport are enriched in regions under selection in specific lineages of this clinical population. Further, we demonstrate that genomic variants in two genes identified by GWAS impact virulence in animal models. Our approach identifies links between genetic variation in *C. neoformans* and clinically relevant phenotypes and animal model pathogenesis; shedding light on specific survival mechanisms within the CNS and identifying pathways involved in yeast persistence.

**Importance:** Infection outcomes for cryptococcosis, most commonly caused by *C. neoformans*, are influenced by host immune responses, as well as host and pathogen genetics. Infecting yeast isolates are genetically diverse; however, we lack a deep understanding of how this diversity impacts patient outcomes. To better understand both clinical isolate diversity and how diversity contributes to infection outcome, we utilize a large collection of clinical *C. neoformans* samples, isolated from patients enrolled in a clinical trial across 3 hospitals in Malawi. By combining whole-genome sequence data, clinical data, and in vitro growth data, we utilize genome-wide association approaches to examine the genetic basis of virulence. Genes with significant associations display virulence attributes in both murine and rabbit models, demonstrating that our approach can identify potential links between genetic variants and patho-biologically significant phenotypes.
