## Supplemental Table 1 for "Genomic variation across a clinical *Cryptococcus* population linked to disease outcome"

### Sheet: STRAINS
Strains used in this study
Strain	Genotype	Parental background	Reference
H99	wild type		1,2
Cnag_00544∆	Cnag_00544∆::NAT	H99	This study
Cnag_05324∆	Cnag_05324∆::NAT	H99	This study
Cnag_04102∆	Cnag_04102∆::NAT	H99	This study
Cnag_06033∆	Cnag_06033∆::NAT	H99	This study
Cnag_05608∆	Cnag_05608∆::NAT	H99	This study
CM026	KN99(alpha)	H99	3,4
Cnag_05608∆	Cnag_05608∆::NAT	CM026	3
Cnag_02777∆	Cnag_02777∆::NAT	CM026	3
Cnag_05119∆	Cnag_05119∆::NAT	CM026	3
Cnag_04546∆	Cnag_04546∆::NAT	CM026	3
Cnag_03754∆	Cnag_03754∆::NAT	CM026	3
Cnag_03161∆	Cnag_03161∆::NAT	CM026	3
1. Perfect, JR. et al. 1993. Karyotyping of Cryptococcus neoformans
as an epidemiological tool. J Clin Microbiol. 31:3305–9.
2. Janbon, G. et al. 2014. Analysis of the Genome and Transcriptome of Cryptococcus
neoformans var. grubii Reveals Complex RNA Expression and Microevolution
Leading to Virulence Attenuation. PLoS Genetics. 10(4).
3. Chun CD, Madhani HD. 2010. Applying genetics and molecular biology to the study
of the human pathogen Cryptococcus neoformans. Methods Enzymol 470:797-831.
4. Nielsen, K. et al. 2003. Sexual cycle of Cryptococcus neoformans var. grubii and
virulence of congenic a and alpha isolates. Infection and immunity 71,9: 4831-41.

### Sheet: PRIMERS
Primers used in this study
Gene of Interest	Primers	Deletion Amplicon	Sequence (5' to 3')*	Objective
CNAG_05324	AD3081	PCR1	GAGCTCGGTACCCGGGGATCCGCGGTGCGATGGAAGTGATGG	deletion construct
	AD3082	PCR1	GGTCATAGCTGTTTCCTGAATGAGCAGTAGTGGATGTG	deletion construct
	AD3083	PCR2	CACATCCACTACTGCTCATTCAGGAAACAGCTATGACC	deletion construct
	AD3084	PCR2	GTTCAGTTAACTAGTTGATCACGTAAAACGACGGCCAGTG	deletion construct
	AD3085	PCR3	CACTGGCCGTCGTTTTACGTGATCAACTAGTTAACTGAAC	deletion construct
	AD3086	PCR3	CAGGTCGACTCTAGAGGATCGATGATGCGTGAGATGGTCTTCG	deletion construct
	AD3087		GAAGCTTCGATCGTCGATG	locus check
	AD3088		CTGGAGCTGCGTCCAGAGGC	locus check
	AD3087		GAGCTTCAGCCTCACTTGG	5' flank check
	AD3165		ACTAGTGGATCCGAGCTC	5' flank check
	AD3166		CGGCCGCTCGAGCATGC	3' flank check
	AD3088		GGCTCCTCGACCATGGCCTTG	3' flank check
	AD3188		ATGGTCAAGACTCACGCCC	gene check
	AD3189		TCAAACTGTCTCCACATGCTG	gene check
CNAG_06033	AD3097	PCR1	GAGCTCGGTACCCGGGGATCCACAGCTTGACAACCCAACGC	deletion construct
	AD3098	PCR1	GGTCATAGCTGTTTCCTGTTTCCCGCTATATACGGGG	deletion construct
	AD3099	PCR2	CCCCGTATATAGCGGGAAA CAGGAAACAGCTATGACC	deletion construct
	AD3100	PCR2	GATGTGTATGTGTAAGGAAAACAGTAAAACGACGGCCAGTG	deletion construct
	AD3101	PCR3	CACTGGCCGTCGTTTTACTGTTTTCCTTACACATACACATC	deletion construct
	AD3102	PCR3	CAGGTCGACTCTAGAGGATCGTGAGTCTGCTCGCAAGG	deletion construct
	AD3168		CTAGAAATCAGCGGAAGATCTGC	locus check
	AD3104		GAGATGAGGGTGCTCTTCC	locus check
	AD3232		ATGAGCCCCTACATCCGTCC	gene check
	AD3233		TTATATTAGACCCAAGCGCTG	gene check
	AD3168		CTAGAAATCAGCGGAAGATCTGC	5' flank check
	AD3165		ACTAGTGGATCCGAGCTC	5' flank check
	AD3166		CGGCCGCTCGAGCATGC	3' flank check
	AD3104		GAGATGAGGGTGCTCTTCC	3' flank check
CNAG_00544	AD3105	PCR1	GAGCTCGGTACCCGGGGATCCAACTTGAATGAGAGGACGC	deletion construct
	AD3106	PCR1	GGTCATAGCTGTTTCCTGGCTTGGAGGAGTTAGGCGACATG	deletion construct
	AD3107	PCR2	CATGTCGCCTAACTCCTCCAAGCCAGGAAACAGCTATGACC	deletion construct
	AD3108	PCR2	GTTCATCTTTATGCACAACTCTTAGTAAAACGACGGCCAGTG	deletion construct
	AD3109	PCR3	CACTGGCCGTCGTTTTAC TAAGAGTTGTGCATAAAGATGAAC	deletion construct
	AD3110	PCR3	CAGGTCGACTCTAGAGGATCGAGCTGAGTCAGCAGCACATC	deletion construct
	AD3236		ATGACATTTCCAGGTGAATACC	gene check
	AD3237		TCATTTGGCAATCTCCAAAAAC	gene check
	AD3111		GACCGTAACCTGCTTGAC	5' flank check
	AD3165		ACTAGTGGATCCGAGCTC	5' flank check
	AD3166		CGGCCGCTCGAGCATGC	3' flank check
	AD3112		CGCCATCGACGTGTCTTCGG	3' flank check
CNAG_04102	AD3255	PCR1	GAGCTCGGTACCCGGGGATCCGGGTCTCATGTCGAGCATGCAG	deletion construct
	AD3256	PCR1	GGTCATAGCTGTTTCCTGTCTTAAGGTTGGTTGTAAGC	deletion construct
	AD3257	PCR2	GCTTACAACCAACCTTAAGA CAGGAAACAGCTATGACC	deletion construct
	AD3258	PCR2	GGTTTTAATAAAACGGTCCTGTAAAACGACGGCCAGTG	deletion construct
	AD3259	PCR3	CACTGGCCGTCGTTTTACAGGACCGTTTTATTAAAACC	deletion construct
	AD3260	PCR3	CAGGTCGACTCTAGAGGATCGAGATAAGAACTGGACCTCCAGC	deletion construct
	AD3366		CAAGGCTGATGACGGGAC	locus check
	AD3368		CCAGGGCCTGTGTCACGAGC	locus check
	AD3151		GTTTGGTATAGTGGTAAC	5' flank check
	AD3165		ACTAGTGGATCCGAGCTC	5' flank check
	AD3166		CGGCCGCTCGAGCATGC	3' flank check
	AD3152		TGGACCTCCAGCTGGAC	3' flank check
*- underlined bases are from pUC19 cloning site for insertion of DNA fragments
