## Supplemental Table 2 for "Genomic variation across a clinical *Cryptococcus* population linked to disease outcome"

### Sheet: Sheet1
Genes under selection across lineage
Gene (CNAG)	Function	VNIa (ACTA Isolates)	VNB (ACTA Isolates)	VNII (ACTA Isolates)	Also under selection in	Within Subtelomeric Region (35kb) as defined by Chow et al. (1).
05336	Glucose Transporter	X				TRUE
06259	MFS Glucoside Symporter	X	X		Desjardins et al	TRUE
04920	Hexose transporter	X	X			TRUE
02479	Sugar transporter	X	X		Desjardins et al	FALSE
05377	ITR3	X	X		Desjardins et al	FALSE
02355	UDP-xylose/UDP-N-acetylglucosamine transporter	X				FALSE
05330	MFS Glucoside Symporter	X	X		Desjardins et al	FALSE
05662	PTP1 polyol transporter	X			Desjardins et al	TRUE
06521	hexose transporter	X			Desjardins et al	TRUE
05324	MFS Sugar Transporter	X			Desjardins et al	TRUE
00867	ITR3A	X			Desjardins et al	TRUE
05667	ITR3B	X			Desjardins et al	TRUE
00864	ITR2	X	X		Desjardins et al	TRUE
03087	Sugar transporter		X		Desjardins et al	TRUE
05381	ITR		X			FALSE
05387	Galactose transporter		X		Desjardins et al	FALSE
05914	Glucoside Symporter		X		Desjardins et al	FALSE
06932	Lactose/Galactose transporter		X		Desjardins et al	TRUE
06934	Sugar transporter		X		Desjardins et al	TRUE
05982	Glucoside Symporter		X		Desjardins et al	TRUE
03213	UVE1			X	Rhodes et al
00772	Rad23			X
01338	rhp42			X
00572	ERCC-2			X
00612	ERCC-3			X
00328	ERCC-5			X
1. Chow EW, Morrow CA, Djordjevic JT, Wood IA, Fraser JA. Microevolution of Cryptococcus neoformans driven by massive tandem gene amplification. Mol Biol Evol. 2012;29(8):1987-2000. doi:10.1093/molbev/mss066
