## Supplemental Table 3 for "Genomic variation across a clinical *Cryptococcus* population linked to disease outcome"

### Sheet: Sheet1
Genes and annotation by duplicated region
Region	Gene/Function	Isolates
Chrom1:339001-351000	CNAG_07313: HP	127 Isolates, mix of VNIa, VNIb and VNBII, (2-42 copies)
	CNAG_00127: HP
	CNAG_12018: ncRNA
	CNAG_12019: ncRNA
Chrom2:272001-283000	CNAG_07466: U3 small nucleolar RNA-associated protein	278 Isolates of every lineage, (2-11 copies)
	CNAG_10500-CNAG_10503: rRNA
	CNAG_12145: ncRNA
Chrom5:480001-488000	CNAG_01367: HP	21 Isolates (2-4 copies), VNIb exclusive
	CNAG_01368: HP
Chrom6:8001-16000	CNAG_12514: ncRNA	43 Isolates (2 copies), VNIa exclusive
	CNAG_02555: Fungal specific transcription factor
	CNAG_02554: Sugar Transporter
	CNAG_02553: Short-chain Dehydrogenase
Chrom10:206001-225000	Not annotated (19Kb)	20 Isolates (2-3 copies), VNIb exclusive
Chrom12:498001-532000	CNAG_06167: Metal homeostasis protein bsd2	48 Isolates (2-12 copies), VNIa exclusive
	CNAG_06168: Glutathione dehydrogenase
	CNAG_06169: Alcohol/Sorbitol dehydrogenase
	CNAG_06170: S-formylglutathione hydrolase
	CNAG_06170: Transketolase
	CNAG_13074: ncRNA
	CNAG_06173: dehydrogenase
	CNAG_06174: PEK/GCN2 protein kinase
	CNAG_06175: 26S proteasome regulatory unit
	CNAG_07908: aconitate hydrolase CNAG_07909: Meiotic recombinase Dmc1
