## Supplemental Table 4 for "Genomic variation across a clinical *Cryptococcus* population linked to disease outcome"

### Sheet: Sheet1
Genes impacted by variants significantly associated with CSF fungal burden
Gene Function	Gene	Variant Association Score (P value)	Variant Type
ncRNA	CNAG_12412	9.59e-13	splice donor / intron variant
Large Ribosomal Subunit	CNAG_02923	3.28e-12	UTR modifier
HP	CNAG_04102	1.3e-11	frameshift
ATP dependant DNA helicase	CNAG_04100	1.55e-11	UTR modifier
Chrom 3 Centromere	CNAG_07972-06879	2.49e-11	intergenic modifier
HP	CNAG_06879	2.49e-11	UTR modifier
phosphoglucomutase	CNAG_06313	2.49e-11	UTR modifier
ncRNA	CNAG_12172	1.46e-10	UTR modifier
ncRNA	CNAG_13122	1.49e-10	UTR modifier
HSP90 co-chaperone 23	CNAG_02659	7.59e-10	missense
ncRNA	CNAG_12571	1.2e-09	UTR modifier
HP	CNAG_04102	1.4e-09	missense
Chrom 2 Centromere	CNAG_03805	1.62e-09	UTR modifier
pfkB Carbohydrate Kinase	CNAG_06033	1.69e-09	frameshift
DHHC- type Zn-finger	CNAG_03981	7.18e-09	missense
ncRNA	CNAG_12750	7.22e-09	UTR modifier
Molecular Chaperone Prefoldin	CNAG_01899	7.25e-09	missense
Ras GTPase	CNAG_02817	7.27e-09	UTR modifier
HP	CNAG_03614	7.32e-09	missense
HP	CNAG_00544	7.47e-09	missense
HP	CNAG_05228	2.55e-08	splice donor / intron variant
HP	CNAG_06298	7.86e-08	UTR modifier
Chrom 5 Centromere	CNAG_00941	8.34e-08	intergenic modifier
HP	CNAG_06030	9.16e-08	UTR modifier
HP	CNAG_04102	9.41e-08	stop codon gain
Molecular Chaperone DnaJ	CNAG_01696	1.1e-07	missense
Transaldolase	CNAG_04025	1.43e-07	UTR modifier
Cysteine desulfurase NFS1	CNAG_06036	1.45e-07	UTR modifier
Ribonucleotide synthase	CNAG_06314	2.46e-07	missense
HP	CNAG_04102	2.55e-07	frameshift
MFS	CNAG_05324	4e-07	frameshift
Ribophorin subunit	CNAG_04715	4.08e-07	missense
ncRNA	CNAG_12852	7.62e-07	UTR modifier
ATP-dependent helicase	CNAG_01807	8.2e-07	frameshift
HP	CNAG_06451	8.98e-07	UTR modifier
Ubiquitin-protein ligase	CNAG_04328	1.16e-06	UTR modifier
Erg11	CNAG_00040	1.64e-06	missense
Serine-threonine phosphatase	CNAG_04796	1.69e-06	missense
Endoplasmic Reticulum Oxidoreductin 1	CNAG_03176	1.71e-06	missense
Chrom 11 Centromere	CNAG_01787	1.92e-06	intergenic modifier
acetolactate synthase	CNAG_00268	2.13e-06	UTR modifier
Chrom 11 Centromere	CNAG_01787	2.19e-06	intergenic modifier
Ras-related GTPase	CNAG_04761	2.26e-06	UTR modifier
Histone acetyltransferase SAGA associated factor SGF29	CNAG_06392	3.53e-06	frameshift
zinc finger protein 830	CNAG_05030	3.67e-06	missense
alcohol dehydrogenase	CNAG_06035	4.31e-06	UTR modifier
Alcohol dehydrogenase	CNAG_06035	4.44e-06	UTR modifier
HP	CNAG_00941	5.02e-06	UTR modifier
intergenic	CNAG_00941	5.12e-06	intergenic modifier
HP	CNAG_00783	7.7e-06	missense
MFS	CNAG_07897	7.99e-06	missense
Histone deacetylase complex, catalytic component RPD3	CNAG_01699	8.5e-06	missense
MRJ1	CNAG_00938	0.000222	UTR modifier
FTR1	CNAG_06242	0.000548	missense
multidrug transporter	CNAG_04546	0.000202	missense
CAC1	CNAG_03202	0.000484	missense
